# Host independent deletion hotspots in the SARS-CoV-2 genome

**DOI:** 10.1101/2022.10.16.512395

**Authors:** Mohammad Khalid

## Abstract

SARS-CoV-2 infects a wide range of hosts in varying degrees. The RNA genome of SARS-CoV-2 makes it prone to mutations. Advantageous mutations help the virus to evolve and the virus maintains such mutations across species. Here in this study, all non-human hosts-derived SARS-CoV-2 genomic sequences from the GISAID database were analyzed, and identified several deletion hotspots, which are maintained by the virus, across various host species, indicating their important role in the virus evolution. Several of these deletion hotspots are also found in human-derived SARS-CoV-2 genomic sequences. These deletion hotspots have the potential to affect the pathogenicity and virulence of the virus and have a role in molecular and serological diagnostics. Potentially, they can lead to immune escape, resulting in vaccine failure and drug-resistant variants.
