## Supplementary Table 1 for "Host independent deletion hotspots in the SARS-CoV-2 genome"

### Sheet: Supplementary
Table 1:	Deletion mutations in non-human hosts derived SARS-CoV-2 genome (Y denotes the presence of deletion and Y/ number describes the number of occurrences of that deletion mutation)
Mutation No.	Deletion Position	UTR/ORFs	Mink	Deer	Cat	Dog	Lion	Mink2	Tiger	Hamster	Mouse	Bat	Gorilla	Pangolin	Snow Leopard	Otter	Monkey
1	15	5'-UTR												Y/3
2	133													Y/5
3	202-203			Y/5
4	202-204			Y/2
5	241			Y/3
6	241-242			Y/2
7	509-523	1a		Y/7
8	510-518							Y/10
9	512-517		Y/2
10	515-523		Y/3
11	516-518		Y/425	Y/3	Y/3
12	686-694			Y/4		Y/3
13	1605-1607		Y/45
14	3165-3170													Y/5
15	3221-3226													Y/5
16	3242-3244											Y/2
17	3242-3256													Y/5
18	3259													Y/5
19	3263-3265											Y/6
20	3263-3274													Y/5
21	3266-3289											Y/3
22	3284-3292													Y/5
23	3296-3301													Y/5
24	3299-3301													Y/5
25	3329-3331													Y/5
26	3332-3343		Y/2
27	3333-3335		Y/55
28	3862-3866													Y/5
29	3893-3913											Y/2
30	3901-3903													Y/5
31	3917-3919													Y/5
32	3928-3929													Y/5
33	6506-6508		Y/563	Y/2	Y/3
34	6510-6515		Y/2
35	6513-6515		Y/10	Y/6	Y/6	Y/7
36	8561-8563			Y/5
37	9749-9751													Y/5
38	11083		Y/31	Y/12
39	11285-11293			Y/6	Y/6	Y/8
40	11288-11296		Y/3	Y/78	Y/17	Y/11	Y/3	Y/5	Y/3	Y/4			Y/2			Y/5
41	21108	1b		Y/2
42	21562											Y/10		Y/5
43	21566	S										Y/5		Y/5
44	21590													Y/5
45	21593-21602											Y/3
46	21623-21625											Y/2
47	21631-21640											Y/2
48	21633-21641		Y/2		Y/2					Y/3
49	21656											Y/2
50	21707-21709													Y/5
51	21710-21712											Y/3
52	21716-21717											Y/3
53	21736											Y/2
54	21737											Y/3
55	21755-21759											Y/3		Y/5
56	21755-21762											Y/3
57	21756-21767											Y/2
58	21765-21770		Y/465	Y/62	Y/24	Y/18	Y/3	Y/6	Y/3	Y/2			Y/2			Y/5
59	21767-21769											Y/3
60	21767-21772											Y/2
61	21770											Y/3		Y/9
62	21774-21779											Y/2
63	21780-21784			Y/2										Y/5
64	21790-21803											Y/3
65	21839-21841											Y/3
66	21968-21972											Y/3
67	21980-21991
68	21983-21991		Y/40
69	21983-21994		Y/72	Y/7
70	21987-21995			Y/6	Y/8	Y/6
71	21989-21991							Y/3
72	21990-21995			Y/5
73	21992-21994		Y/90	Y/51	Y/9	Y/8	Y/2	Y/5	Y/3				Y/2			Y/4
74	21993-22007											Y/2
75	22001-22003											Y/5		Y/5
76	22013-22026											Y/3
77	22015-22027											Y/2
78	22029-22034		Y/28	Y/95	Y/23	Y/28	Y/41	Y/33	Y/26	Y/11			Y/12		Y/3	Y/3
79	22052-22054													Y/5
80	22091-22093											Y/3
81	22097											Y/3
82	22118											Y/3
83	22127													Y/5
84	22194-22196			Y/6		Y/2
85	22217											Y/3
86	22271-22289											Y/2
87	22289-22294
88	22298-22321											Y/2
89	22299-22319				Y/3
90	22307-22308											Y/2
91	22322-22325													Y/5
92	22322-22330											Y/4		Y/5
93	22325-22331											Y/3
94	22535-22537											Y/5
95	22526											Y/2
96	22880-22892											Y/3
97	22884-22892											Y/3
98	22889-22894											Y/2
99	22913-22918											Y/2
100	22916-22933											Y/3
101	22922											Y/3
102	22931-22935											Y/3
103	22974-22979											Y/3
104	22975-22998											Y/2
105	22985-23002											Y/3
106	23003-23005											Y/2
107	23012-23028											Y/3
108	23033-23039											Y/2
109	23042											Y/3
110	23051-23055											Y/2
111	23060-23068											Y/2
112	23585-23596											Y/3
113	23585-23599
114	23601-23612											Y/6		Y/5
115	23601-23613											Y/2		Y/5
116	23606-23611											Y/3
117	23629													Y/5
118	24200											Y/4
119	25708-25713	3a	Y/3
120	26158-26161			Y/7											Y/4
121	26158-26169			Y/2
122	26159-26160		Y/2
123	26159-26161			Y/20
124	26159-26169		Y/4
125	26161-26169			Y/2
126	26260-26283										Y/2
127	26486-26487		Y/3
128	26487-26489													Y/5
129	26487-26506		Y/5
130	26530-26532											Y/2
131	26531-26533											Y/7
132	27388		Y/55	Y/2
133	27538-27628	7a	Y/3
134	27541-27674		Y/2
135	27577-27579			Y/4
136	27578-27616			Y/2
137	27579-27581			Y/4
138	27580-27581			Y/4
139	27691-27699			Y/3
140	27697-27702		Y/25
141	27721-27722			Y/4
142	27771-27774	7b	Y/2
143	27773-27788		Y/2
144	27774-27784		Y/2
145	27786-27792		Y/3
146	27786-27795		Y/2
147	27792		Y/62
148	27792-27793		Y/6
149	27792-27794			Y/2
150	27920	8										Y/3
151	27928											Y/3
152	27947-27951											Y/3
153	27957-27958											Y/3
154	27975-27976													Y/5
155	28053											Y/2
156	28058-28070											Y/2
157	28062-28070								Y/4
158	28065-28067		Y/2	Y/2
159	28090-28095											Y/2
160	28096-28101											Y/2
161	28125-28126											Y/3
162	28131-28137											Y/3
163	28224-28230											Y/3
164	28239-28241			Y/5
165	28248-28251			Y/2
166	28248-28253		Y/26	Y/114	Y/26	Y/29	Y/38	Y/33	Y/26	Y/11			Y/12		Y/4
167	28251-28257											Y/3
168	28254				Y/2
169	28269			Y/2
170	28270	N												Y/5
171	28271		Y/27	Y/108	Y/32	Y/34	Y/44	Y/38	Y/27	Y/11			Y/14		Y/4	Y/8
172	28271-29711				Y/2
173	28299-28304													Y/5
174	28362-28370		Y/2	Y/6	Y/11	Y/8				Y/3
175	29683		Y/23	Y/2
176	29726		Y/422		Y/3
177	29728-29776	3'-UTR	Y/2
178	29734-29759		Y/2			Y/2
179	29746-29748			Y/2
180	29748-29774			Y/2
181	29749-29751			Y/3
182	29750-29751			Y/5
183	29754-29757			Y/2
184	29761-29762		Y/6
185	29812													Y/3
186	29816-29821		Y/26
187	29868-29879		Y/4
